# A robust set of qPCR methods to evaluate adulteration in major spices and herbs

**DOI:** 10.1101/2024.01.11.575163

**Authors:** Marc Behr, Linda Garlant, Danilo Pietretti, Clément Pellegrin, Antoon Lievens, Ana Boix Sanfeliu, Alain Maquet, Lourdes Alvarellos

## Abstract

Spices and herbs are used in multiple forms by consumers and companies related to food or pharmaceuticals. Their intricate supply chains, high prices and limited productions make them susceptible to deceptive practises. However, robust methodology to detect multiple adulterants is still rarely available, preventing national control laboratories from enforcing European and national regulations.

This article presents qPCR methods developed to identify adulterants in six commonly consumed spices and herbs, namely paprika, turmeric, saffron, cumin, oregano and black pepper. Each genuine sample was blended with the top five adulterants identified in the European Union-wide coordinated control plan on herbs and spices and existing literature. These SYBR™ Green qPCR methods enable specific detection of adulterants, and their sensitivities allow to differentiate inadvertent contamination from deliberate adulteration. Methods performances were evaluated both in binary mixtures and with complex adulteration pattern, validating their effectiveness in safeguarding the authenticity of these high values commodities.

**Highlights:**

- Authenticity of spices and herbs is at high risk of fraudulent malpractices.
- We provide specific qPCR methods to detect prevalent adulterants.
- Trueness of each method was systematically assessed.
- Sensitivity of methods meet ISO requirements for purity assessment.
- Methods versatility is evaluated with multi-adulterated samples.
