## Supplemental Table S1 for "A robust set of qPCR methods to evaluate adulteration in major spices and herbs"

### Sheet: Table S1
A robust set of qPCR methods to evaluate adulteration in major spices and herbs. Behr et al.
	Scientific name	Collection	ID number	tissue					Table S1: origin, accession numbers and type of plant material used for qPCR method development and validation.
	Allium sativum	C	NA	bulb					B1	Meise Botanical Garden (Belgium)
	Arachis hypogaea	K	25908	DNA					B2	Free University of Bruxelles (ULB, Belgium)
	Avena sativa	C	NA	seed					K	Royal Botanic gardens, Kew (UK)
	Betula spp.	P	NA	leaf					D	Botanic Garden and Botanical Museum Berlin (Germany)
	Bixa orellana	K	18934	DNA					C	commercial
	Brassica juncea	F1	cv. Etamine	seed					P	private garden
	Brassica juncea	F1	cv. Resilience	seed					F1	Chambre d'Agriculture Côte-d'Or (France)
	Brassica juncea	F1	cv. Vitamine	seed					J	JRC certified material
	Brassica napus	J	73496	seed					L	Leibniz Institute of Plant Genetics and Crop Plant Research (IPK), Stadt Seeland (Germany)
	Brassica nigra	D	DB 3668	DNA					F2	Université de Lille (France)
	Brassica oleracea	B1	19832449	leaf					G	Mediterranean Agronomic Institute of Chania (CIHEAM-MAICH), Crete (Greece)
	Bunium persicum	C	NA	seed					O	University of Cambridge (UK)
	Cajanus cajan	B1	20171428-84	seed					I	Council for Agricultural Research and Economics (CREA), Trento (Italy)
	Calendula officinalis	B1	10000258	flower					Z	Crop Research Institute, Prague (Czech Republic)
	Calendula officinalis	C	Biokyma (Italy)	flower					NA	non applicable
	Calendula officinalis	D	DB 44576	DNA
	Capsicum annuum	C	cv. Cubanelle (sweet)	seed
	Capsicum annuum	C	cv. De Siria (sweet)	seed
	Capsicum annuum	C	cv. Jupiter (sweet)	seed
	Capsicum annuum	C	cv. Kolobock (sweet)	seed
	Capsicum annuum	C	cv. Piquillo de Lodosa (sweet)	seed
	Capsicum annuum	C	cv. Thai long (sweet)	seed
	Capsicum annuum	C	NA	fruit (sweet)
	Capsicum annuum	B1	10000286	fruit (hot)
	Capsicum baccatum	L	CAP 267	seed
	Capsicum chinense	L	CAP 1643	seed
	Capsicum frutescens	L	CAP 763	seed
	Capsicum pubescens	L	CAP 357	seed
	Carica papaya	C	NA	seed
	Carthamus tinctorius	C	NA	flower
	Carum carvi	C	NA	seed
	Chenopodium album	P	NA	leaf
	Cicer arietinum	B1	20001143-34	seed
	Cinnamomum verum	C	NA	bark
	Cistus incanus	K	19237	DNA
	Cistus incanus	C	NA	leaf
	Convolvulus arvensis	B1	19630417	leaf
	Coriandrum sativum	B1	20150224-26	seed
	Crocus cartwrightianus	D	D 4352	DNA
	Crocus sativus	C	NA	stigma
	Crocus speciosus	K	11722	DNA
	Crocus vernus	K	21427	DNA
	Cucurbita maxima	P	NA	seed
	Cucurbita pepo	B1	19711794	leaf
	Cucurbita spp.	P	NA	leaf
	Cuminum cyminum	C	NA	seed
	Curcuma longa	C	Roellinger, India	rhizome
	Curcuma longa	B1	19073863	rhizome
	Curcuma zanthorrhiza	B1	19750147	leaf
	Curcuma zedoaria	D	B 10 0535425	DNA
	Daucus carota	B1	19773292	leaf
	Daucus carota	B1	19773292	rhizome
	Fagopyrum esculentum	B1	10000590	seed
	Foeniculum vulgare	K	11066	DNA
	Glycine max	C	NA	seed
	Helianthus annuus	P	NA	seed
	Hordeum vulgare	C	NA	seed
	Laurus nobilis	B1	20140541-43	leaf
	Linum bienne	D	DB 5233	DNA
	Linum usitatissimum	F2	cv. Diane	aerial part
	Manihot esculenta	B1	20030002-84	leaf
	Mentha piperita	B1	19630527	leaf
	Mentha spp.	P	NA	leaf
	Myrtus communis	P	NA	leaf
	Myrtus communis	B1	20040425-31	leaf
	Olea europaea	B1	19084269	leaf
	Origanum majorana	C	NA	leaf
	Origanum onites	G	MAIC12716	leaf
	Origanum onites	G	MAIC12715	leaf
	Origanum onites	G	MAIC12710	leaf
	Origanum vulgare	B1	19580630	leaf
	Origanum vulgare subsp. Hirtum	G	MAIC12704	leaf
	Origanum vulgare subsp. Hirtum	G	MAIC12708	leaf
	Origanum vulgare subsp. Hirtum	G	MAIC12713	leaf
	Origanum × intercedens	G	MAIC12711	leaf
	Origanum × intercedens	G	MAIC12712	leaf
	Origanum × intercedens	G	MAIC12707	leaf
	Oryza sativa	B1	19751401	seed
	Perilla spp.	P	NA	leaf
	Physalis peruviana	B1	20041375-11	leaf
	Picea spp.	P	NA	leaf
	Pinus cembra	B1	10001155	leaf
	Piper longum	C	NA	seed
	Piper nigrum	C	Neelamundi, Roellinger	seed
	Pisum spp.	P	NA	seed
	Populus tremula x P. alba	B2	INRA 717-1B4	aerial part
	Prunus dulcis	P	NA	leaf
	Prunus grayana	B1	20101124-08	leaf
	Prunus persica	C	NA	fruit
	Raphanus sativus	P	NA	root
	Salvia officinalis	P	NA	leaf
	Salvia viridis	B1	20081801-85	leaf
	Secale cereale	C	NA	seed
	Sinapis alba	O	NA	seed
	Solanum lycopersicum	D	B101052727	DNA
	Solanum lycopersicum	C	NA	fruit
	Solanum betaceum	B1	19210311	leaf
	Stevia rebaudiana	B1	19791678	leaf
	Tagetes erecta	C	Biokyma (Italy)	flower
	Tagetes patula	C	NA	seed
	Taraxacum spp.	P	NA	leaf
	Thymus vulgaris	I	089c	leaf
	Thymus x citriodorus	Z	4523	leaf
	Trigonella foenum-graecum	D	B 10 0232812	DNA
	Triticum aestivum	C	NA	seed
	Triticum spelta	B1	20001474-74	seed
	Zea mays	B1	19852616	seed
