## Supplemental Table S2 for "A robust set of qPCR methods to evaluate adulteration in major spices and herbs"

### Sheet: samples
A robust set of qPCR methods to evaluate adulteration in major spices and herbs. Behr et al.
		Table S2. Admixed samples of main botanical species and its most common adulterant species for DNA extraction. The final weight of the blends is 150 mg.
		Main species 50%	75 mg	Crocus sativus	stigma	Cuminum cyminum	seed	Origanum vulgare	leaf	Capsicum annuum	fruit (sweet)	Piper nigrum	seed	Curcuma longa	root
		Adulterant species 10% each	15 mg	Curcuma longa	rhizome	Carum carvi	seed	Olea europaea	leaf	Zea mays	seed	Cuminum cyminum	seed	Zea mays	seed
				Triticum spelta	seed	Coriandrum sativum	seed	Cistus incanus	leaf	Daucus carota	root	Capsicum annuum	fruit (hot)	Oryza sativa	seed
				Tagetes erecta	flower	Sinapis alba	seed	Chenopodium album	leaf	Solanum lycopersicum	fruit	Oryza sativa	seed	Triticum spelta	seed
				Calendula officinalis	flower	Linum usitatissimum	seed	Convolvulus arvensis	leaf	Helianthus annuus	seed	Allium sativum	seed	Capsicum annuum	fruit (sweet)
				Carthamus tinctorius	flower	Cucurbita pepo	seed	Myrtus communis	leaf	Allium sativum	bulb	Brassica juncea	seed	Avena sativa	seed
		Binary mixtures of main botanical species with one adulterant at different percentages, and pure samples for DNA extraction. For each admixed sample the final weight is 150 mg and the number of replicates is reported.
				Main species	Adulterant	# replicates
						binary mixtures	DNA extractions
				1	0	2	4
				0.98	0.02	2	4
				0.95	0.05	2	4
				0.9	0.1	1	2
				0.5	0.5	2	4
				0	1	1	2

### Sheet: QC
Capsicum annuum
Species		% m/m	ng/µl (Qubit)	DIN	A260/A280	A260/A230
Capsicum annuum		100%-A	14.1	1.3	1.71	1.09
		100%-B	14.4	1.4	1.72	0.96
Zea mays		2%-A	10.1	3.4	1.6	0.48
		2%-B	7.61	2.6	1.59	0.44
		5%-A	9.5	3.8	1.64	0.49
		5%-B	11.6	n.a.	1.28	0.93
		50%-A	24.8	3.2	1.64	0.71
		50%-B	27.2	3	1.8	0.78
		100%-A	54.5	3.4	1.99	2.01
		100%-B	48.3	n.a.	1.97	2.04
Daucus carota		2%-A	9.9	2.6	1.61	0.49
		2%-B	9.1	3	1.6	0.49
		5%-A	10.4	2.9	1.43	0.61
		5%-B	11.2	2.5	1.6	0.47
		50%-A	15.2	1	1.41	0.7
		50%-B	15.3	1.3	1.72	0.65
		100%-A	22.2	1	n.a.	n.a.
		100%-B	23.6	n.a.	1.68	0.82
Solanum lycopersicum		2%-A	8.88	2.4	1.66	0.48
		2%-B	9.23	2.4	1.65	0.52
		5%-A	8.71	2.8	1.66	0.5
		5%-B	9.67	2.6	1.49	0.46
		50%-A	9.85	1.1	1.85	0.87
		50%-B	10.3	1.1	1.66	0.81
		100%-A	9.57	1.4	1.85	1.43
		100%-B	9.39	n.a.	1.92	1.48
Helianthus annuus		2%-A	7.61	5.1	1.68	0.54
		2%-B	10.1	4.7	1.65	0.5
		5%-A	10.3	5.8	1.64	0.48
		5%-B	11.3	5.7	1.59	0.46
		50%-A	48.4	6.8	1.71	0.81
		50%-B	45.2	7	1.78	1.11
		100%-A	44.8	7.3	1.91	1.73
		100%-B	41	n.a.	1.91	1.86
Allium sativum		2%-A	16.9	1	1.69	1
		2%-B	17	1	1.73	0.88
		5%-A	22.9	1	1.68	1.05
		5%-B	26.3	1	1.71	1.34
		50%-A	111	7.6	1.76	1.53
		50%-B	145	7.5	1.82	1.71
		100%-A	300	8.9	1.84	1.79
		100%-B	373	8.7	1.86	1.83
Crocus sativus
Species		% m/m	ng/µl (Qubit)	DIN	A260/A280	A260/A230
Crocus sativus		100%-A	136	4.7	n.a.	n.a.
		100%-B	64.4	4	n.a.	n.a.
Carthamus tinctorius		2%-A	76.4	6.2	n.a.	n.a.
		2%-B	56.8	6.1	n.a.	n.a.
		5%-A	131	4.6	n.a.	n.a.
		5%-B	134	5	n.a.	n.a.
		50%-A	85.2	4	n.a.	n.a.
		50%-B	62.8	3.9	n.a.	n.a.
		1	28.8	5.5	n.a.	n.a.
Calendula officinalis		2%-A	112	2.8	1.86	1.7
		2%-B	122	2.9	1.84	2.09
		5%-A	98.9	2.9	1.91	1.96
		5%-B	128	2.8	1.92	1.94
		50%-A	82.7	3.7	1.92	1.81
		50%-B	78.1	3.9	1.88	1.73
		100%-A	79.8	6.4	1.9	1.61
		100%-B	26.1	n.a.	1.36	1.48
Triticum spelta		2%-A	108	3.2	1.88	1.63
		2%-B	95.9	3.3	1.91	1.56
		5%-A	109	3.3	1.92	1.57
		5%-B	115	3.2	1.92	1.55
		50%-A	126	4.7	1.95	1.61
		50%-B	132	4.7	1.95	1.75
		100%-A	149	6.4	1.97	1.88
		100%-B	150	n.a.	1.98	2.03
Curcuma longa		2%-A	95.7	3.4	1.9	1.38
		2%-B	90.5	3.4	1.88	1.45
		5%-A	89.6	3.3	1.59	1.01
		5%-B	99	3.2	1.9	1.42
		50%-A	59.9	3.3	1.75	1.38
		50%-B	66.8	3.3	1.89	1.56
		100%-A	20.1	5.1	1.88	1.34
		100%-B	28.9	n.a.	1.84	1.08
Tagetes erecta		2%-A	62.2	3.3	1.92	1.65
		2%-B	62.2	3.2	1.93	1.76
		5%-A	53.8	3.2	1.92	1.7
		5%-B	52.3	3.2	1.91	1.74
		50%-A	14.2	3.4	1.94	1.14
		50%-B	14.5	3.3	1.9	1.41
		100%-A	34.5	6.2	1.45	1.25
		100%-B	22.8	n.a.	1.43	1.21
Cuminum cyminum
Species		% m/m	ng/µl (Qubit)	DIN	A260/A280	A260/A230
Cuminum cyminum		100%-A	62.2	6.2	n.a.	n.a.
		100%-B	56.9	6.2	n.a.	n.a.
Carum carvi		2%-A	68.5	6.4	1.93	1.4
		2%-B	65.7	6.3	1.93	1.32
		5%-A	62.7	6.2	1.94	1.39
		5%-B	95.1	6.3	1.92	1.4
		50%-A	41.3	6.3	1.94	1.2
		50%-B	45.2	6.4	1.88	1.26
		100%-A	83	6.9	1.9	1.37
		100%-B	45.1	n.a.	1.95	1.27
Coriandrum sativum		2%-A	74.6	6.4	1.94	1.42
		2%-B	72.3	6.3	1.95	1.47
		5%-A	68.9	6.3	1.94	1.44
		5%-B	71	6.2	1.93	1.48
		50%-A	40.3	6.4	1.93	1.22
		50%-B	35.3	6.2	1.91	1.16
		100%-A	82.4	8.1	1.82	1.37
		100%-B	78.9	n.a.	1.81	1.37
Sinapis alba		2%-A	58.9	6.2	1.93	1.37
		2%-B	66.6	6.2	1.91	1.42
		5%-A	60.7	6.2	1.92	1.42
		5%-B	60.8	6.3	1.88	1.32
		50%-A	71.2	6.9	1.93	1.48
		50%-B	77.4	6.8	1.96	1.49
		100%-A	63.2	8.1	1.84	1.05
		100%-B	59.5	n.a.	1.95	1.32
Linum usitatissimum		2%-A	72.3	6.4	1.92	1.62
		2%-B	57.4	6.4	1.9	1.39
		5%-A	55.7	6.4	1.9	1.48
		5%-B	68.1	6.5	1.9	1.57
		50%-A	9.3	6.5	2.04	1.12
		50%-B	9.21	6.6	1.86	0.3
		100%-A	5.4	6.6	1.96	0.78
		100%-B	10.2	n.a.	1.76	0.67
Cucurbita pepo		2%-A	37.1	6.2	1.94	1.38
		2%-B	47.8	6.1	1.94	1.56
		5%-A	37.9	6.2	1.97	1.45
		5%-B	37.6	6.3	1.92	1.64
		50%-A	5.53	5.7	2.02	0.87
		50%-B	6.55	6.4	1.94	1
		100%-A	23.7	7.7	1.72	1.15
		100%-B	22.1	n.a.	1.68	0.95
Curcuma longa
Species		% m/m	ng/µl (Qubit)	DIN	A260/A280	A260/A230
Curcuma longa		100%-A	53.4	5.7	n.a.	n.a.
		100%-B	38.8	5.6	n.a.	n.a.
Zea mays		2%-A	66	5.6	1.85	1.19
		2%-B	28.7	5.7	1.95	1.06
		5%-A	63	6	1.88	1.18
		5%-B	77.7	5.8	1.92	1.21
		50%-A	106	5.7	1.93	1.5
		50%-B	95.2	5.7	1.94	1.65
		100%-A	35.1	5.6	1.98	1.94
		100%-B	127	n.a.	1.97	1.92
Oryza sativa		2%-A	63.1	5.4	1.93	1.31
		2%-B	64	5.7	1.96	1.22
		5%-A	72.9	5.7	1.94	1.22
		5%-B	74.9	5.7	2	1.42
		50%-A	107	5.8	2.04	1.71
		50%-B	107	5.8	2.06	1.83
		100%-A	149	5.8	2.1	2
		100%-B	139	n.a.	2.09	1.98
Triticum spelta		2%-A	24.5	5.8	1.97	1.41
		2%-B	24.7	5.6	1.98	1.49
		5%-A	20.4	5.6	1.96	1.43
		5%-B	29.6	5.7	1.93	1.19
		50%-A	63.4	6.3	2	1.15
		50%-B	63.3	6.2	1.94	1.33
		100%-A	104	6.3	2.04	1.74
		100%-B	113	n.a.	2	1.68
Avena sativa		2%-A	21.9	5.6	1.9	1.38
		2%-B	25.8	5.5	1.91	1.32
		5%-A	28.1	5.4	1.93	1.27
		5%-B	25.4	5.4	1.89	1.31
		50%-A	29.9	4.8	1.94	1.76
		50%-B	28.4	3.9	1.94	1.82
		100%-A	18.9	2.8	1.95	1.69
		100%-B	24.8	n.a.	1.95	1.97
Capsicum annuum		2%-A	22.4	5.6	1.77	1.04
		2%-B	20.7	5.6	1.74	1.03
		5%-A	19.6	5.5	1.74	1.03
		5%-B	20.6	5.5	1.8	1.09
		50%-A	21.8	1.4	1.71	0.88
		50%-B	19.9	1.3	1.69	0.88
		100%-A	25.4	1.5	1.73	0.66
		100%-B	17.4	1.4	1.85	0.82
Origanum vulgare
Species		% m/m	ng/µl (Qubit)	DIN	A260/A280	A260/A230
Origanum vulgare		100%-A	48	4	n.a.	n.a.
		100%-B	30	n.a.	n.a.	n.a.
Olea europaea		2%-A	26.8	2.7	1.87	1.17
		2%-B	17.6	n.a.	1.87	1.3
		5%-A	16	2.9	1.9	1.33
		5%-B	18.4	n.a.	1.93	1.35
		50%-A	11.1	3	2	1.32
		50%-B	8.4	n.a.	1.96	1.39
		100%-A	9.52	2.1	1.86	0.94
		100%-B	14.9	n.a.	1.91	1.15
Cistus incanus		2%-A	19.2	2.6	1.95	1.29
		2%-B	35	n.a.	1.51	0.58
		5%-A	20	2.5	1.89	1.3
		5%-B	28.1	n.a.	1.91	1.32
		50%-A	30.3	3.3	1.94	1.53
		50%-B	22.8	n.a.	1.93	1.59
		100%-A	7.68	nd	1.72	1.01
		100%-B	10.9	nd	1.68	1.04
Chenopodium album		2%-A	28	2.8	1.9	1.29
		2%-B	26.1	n.a.	1.9	1.33
		5%-A	15.6	3	1.97	1.42
		5%-B	23.6	n.a.	1.93	1.3
		50%-A	37.2	5.1	1.93	1.76
		50%-B	25.1	n.a.	1.98	1.75
		100%-A	124	5.3	1.82	1.14
		100%-B	175	n.a.	1.86	1.21
Convolvulus arvensis		2%-A	18.9	3.1	1.9	1.23
		2%-B	26.3	n.a.	1.92	1.3
		5%-A	12.1	3.3	1.96	1.37
		5%-B	17.6	n.a.	1.97	1.34
		50%-A	38	4	1.93	1.7
		50%-B	19.6	n.a.	1.93	1.72
		100%-A	76.4	3	1.7	1.04
		100%-B	29.1	n.a.	1.71	1.12
Myrtus communis		2%-A	35.9	7.4	1.95	1.64
		2%-B	39	7.4	1.91	1.66
		5%-A	41	7.3	1.86	1.52
		5%-B	40.7	7.4	1.8	1.42
		50%-A	9.4	6.6	1.78	0.96
		50%-B	10.5	6.6	1.63	0.81
		100%-A	2.16	n.a.	1.68	0.79
		100%-B	1.92	n.a.	1.88	0.84
Piper nigrum
Species		% m/m	ng/µl (Qubit)	DIN	A260/A280	A260/A230
Piper nigrum		100%-A	8.07	2	1.56	0.9
		100%-B	6.8	2	1.58	0.88
Cuminum cyminum		2%-A	5.84	1.8	1.83	1.2
		2%-B	8	1.5	1.74	1.09
		5%-A	5	1.8	1.82	1.22
		5%-B	8.68	2.7	1.79	1.13
		50%-A	36	6.2	1.95	1.59
		50%-B	43.2	6.2	1.89	1.65
		100%-A	90.8	6.2	1.95	1.67
		100%-B	68.4	n.a.	1.95	1.78
Capsicum annuum		2%-A	6.32	1.9	1.81	1.12
		2%-B	6.48	2.3	1.78	1.11
		5%-A	7.56	2.2	1.79	1.12
		5%-B	7.48	2.1	1.69	0.94
		50%-A	27.3	2.8	1.72	1
		50%-B	24.4	3.3	1.71	1.02
		100%-A	58.8	3.4	1.72	0.77
		100%-B	40.8	n.a.	1.63	0.7
Oryza sativa		2%-A	6.44	2.1	1.76	1.03
		2%-B	5.6	2.1	1.76	1.13
		5%-A	8.12	2.2	1.77	1.12
		5%-B	8.36	2.1	1.82	1.14
		50%-A	34	2.5	2.03	1.76
		50%-B	29	2.4	2.03	1.73
		100%-A	65.6	5.9	2.06	1.92
		100%-B	68.8	n.a.	2.07	1.97
Allium sativum		2%-A	10.7	3.4	1.83	1.24
		2%-B	9.04	3.5	1.82	1.22
		5%-A	16.1	6	1.87	1.42
		5%-B	10.8	5.8	1.84	1.17
		50%-A	85.6	6.6	1.82	1.67
		50%-B	109	6.6	1.86	1.82
		100%-A	197	6.7	1.86	1.89
		100%-B	185	n.a.	1.83	1.57
Brassica juncea		2%-A	7.29	1.5	1.79	1.27
		2%-B	8.34	1.7	1.82	1.58
		5%-A	10.6	1	1.88	1.58
		5%-B	11.5	1	1.89	1.61
		50%-A	41.9	7.1	1.96	1.89
		50%-B	40.4	7.5	1.99	1.76
		100%-A	93.9	9.1	2.03	2.1
		100%-B	81.3	n.a.	2.02	1.91
				n.a. not assayed
