## Supplemental Table S3 for "A robust set of qPCR methods to evaluate adulteration in major spices and herbs"

### Sheet: Table S3
A robust set of qPCR methods to evaluate adulteration in major spices and herbs. Behr et al.
Species	Primer name	Targeted region (nucleotide)	fw	rv	Amplicon length	r2	qPCR efficiency	reference	Adulterant in
Allium sativum	Alsa-allii_2	Alliinase (AF173366.1)	GCCTCATTACAGCCCAATCA	CATCCTTTATCAACGCCCAC	112	0.9594	0.690879	this study	Capsicum annuum, Piper nigrum
Avena sativa	EF1a	Elongation factor 1 a (chr5D:445217106..445220910)	GCTACTGCCTTTTGTTCAGTGC	AAGCGAGACTTGGAGTACTTGG	111	0.97685	0.917015	this study	Curcuma longa
Brassica spp.	Cru770	Cruciferin	CAGCTCAACAGTTTCCAAACGA	CGACCAGCCTCAGCCTTAAG	85	0.99745	0.94512	Mbongolo Mbella et al., 2011	Piper nigrum
Bunium persicum	Bupe-HMGR2	3-hydroxy-3-methylglutaryl-coenzyme A reductase (KJ143741.1)	TTCTTCATGTGATTTCCCCG	ATTTTCCACGCCCCTCAATC	103	0.97915	0.866597	this study	Cuminum cyminum
Calendula officinalis	OPB10	RAPD marker OPB10 (JX239749.1)	AAGGTTTAGGCGGGATCCTC	AGCGTGTTTCCGGCTTTTAC	116	0.99395	0.976303	this study	Crocus sativus
Capsicum annuum	Pun1-p2	Pungency locus Pun1	ACCTCGTCTACCACGAAATGCC	TGCCACCTCAACTTCCTTCCT	124	0.99835	0.859082	Stewart et al., 2015 (parent sequences)	Curcuma longa, Piper nigrum
Carthamus tinctorius	CarthaJQ	RAPD marker OPB08	ACAACCATTGGAGATTCCGG	AGTGAGCACTCTTAGTTAACC	131	0.998609	0.894977	Marieschi et al., 2012	Crocus sativus
Carum carvi	Caca-M026-1	unknown (contig 222854, von Maydell 2021)	GGCTGGAACTTTTTATTCAC	TGAGGGAAAACCAGGATGGA	82	0.9993	0.908023	in house, sequences from Maydell, 2020	Cuminum cyminum
Chenopodium album	ChAl-SOS1	salt overly sensitive 1 (KP798992.1 )	GACTAGCAAACCAGTTGTGGTG	GCCCACATAGGTCAAAATCG	141	0.9991	0.96	this study	Origanum vulgare
Cistus incanus	S13593	geranylgeranyl pyrophosphate synthase (HB880918.1)	GCGGAAAACCAACAAACCAC	CTACCAATCCTTCCGAACCA	176	0.995841	0.87583	adapted from Marieschi et al., 2010	Origanum vulgare
Convolvulus arvensis	HSSp2	phi1 homospermidine synthase pseudogene (HF911513.1)	CCCGGTCTAATCGTTGACAT	CAAGGATAAGCGCTCCAGTC	174	0.990908	0.840582	Lievens et al., 2023	Origanum vulgare
Coriandrum sativum	Cs-4PAD-p2	delta-4-palmitoyl-ACP desaturase (AY770499.1)	CAGTGCCCAAAAAGGAACAT	CTGACAGTGGGCTAGCATGA	106	0.97385	0.781866	this study	Cuminum cyminum
Crocus sativus	CroSat	Mg-protoporphyrin monomethyl ester cyclase (HE663909)	GAACTGGTGTCAGGATGAGA	GGCCATGAATTAATGATGCAA	153	0.9985	0.86	Lievens et al., 2021
Cucurbita pepo	Cp-API-p1	aspartic acid proteinase inhibitor (DQ286448.1)	CTTGATCTTGGCTGGTGTAG	GTTTGGCAGAGATAATGAGG	88	0.9799	0.890545	this study	Cuminum cyminum
Cuminum cyminum	CClim	Limonene synthase (JN388566.1)	TCGAAACGCTACATGGTGGA	GTTATACTCACCAGTCCATTGC	91	0.9905	0.826527	this study	Piper nigrum
Curcuma longa	CuLo-CHS1	Chalcone synthase 1 (AB573020.1)	CGCTCGCATTGAGAAGAAAC	CGTCGTACGTTATGTATGAGGAG	73	0.974955	1.14	this study	Crocus sativus
Daucus carota	Daca L11529	Aspartokinase-homoserine dehydrogenase (L11529.1)	GCAGAGATAGTTGTGGAGGA	CGAGCGCAGATTCATAAGAA	132	0.9978	0.861323	this study	Capsicum annuum
Fagopyrum esculentum	Fagag1	FAGAG1 allergenic protein gene (AF216801.1)	ATTCATCCAACTTAGCGCCC	TGGACTCTTCCTTCTCCTCT	248	0.9984	0.824645	Nair and Adachi, 2002 (parent sequence)	Piper nigrum
Foeniculum vulgare	Fovu-G3PD	glyceraldehyde 3-phosphate dehydrogenase (MT676442.1)	CCCCTCTTTTTGGTCTGCAT	CAGCTCTTCCACCTCTCCAG	79	0.97215	0.757689	this study	Piper nigrum
Helianthus annuus	Hel F-R2	11S storage protein (G3-D1)	CTCGAGCACCTCCGGCT	GCCCTGCAAGGTTTGCTATC	289	0.99795	0.885544	Hernández et al., 2005	Capsicum annuum
Hordeum vulgare	HoVu-hordein	Hordein (BART1_0-u00062.001)	GATCACATACCATCATCCATCC	CCATGGCAAGGATTGTAAGG	119	0.9897	0.804203	Hernández et al., 2005	Piper nigrum
Linum usitatissimum	Lixx-CesA4	Cellulose synthase A 4 (KY775291.1)	ACAGTTTGGTGCTGGAAACC	GATGGTGAGAGGAGAAATGAGG	119	0.99705	0.963542	this study	Cuminum cyminum
Myrtus communis	Myrtus-isoprene	Isoprene synthase ( LV571899.1)	ATGCACGAATCTCCTCGAAC	CCTTATTGCCCATCAATTCC	147	0.9473	1.03	this study	Origanum vulgare
Olea europaea	OlEuSAD4	delta 9 stearoyl ACP desaturase 4 (MN821530.1)	ATCCGGATGACGAAGAACAG	CCACCGATACTCAGCTTCTTG	121	0.98	0.940394	this study	Origanum vulgare
Origanum vulgare	OvEF1	Elongation factor 1	AGCTATGCTGCCTTTGTTTATG	ATGGCCAATGACCACTATGC	150	0.9909	0.902675	this study
Oryza sativa	Orsa-PLD	Phospholipase D	TGGTGAGCGTTTTGCAGTCT	CTGATCCACTAGCAGGAGGTCC	68	0.967	0.891278	EURL LLRICE601, Mazzara et al., 2006	Curcuma longa, Piper nigrum
Piper nigrum	PN-HCT	hydroxycinnamoyl transferase	GCCGCAGATTCTCAAGGA	CGAAGTCGCCGAAGTCAT	170	0.99525	0.88063	Hao et al., 2016
Sinapis alba	Sa-MADSD	MADS box D	TGAAAACTCTCTTCCCCTCTTAGG	ACAAATGCACACAAGACAGAGATATAGA	74	0.998392	0.944501	Fuchs et al., 2010	Cuminum cyminum, Piper nigrum
Solanum lycopersicum	SolyTOM	ITS1-5.8S-ITS2	GACCCGCGAACTCGTTTTA	TTAACAGAGCAGCGCGCTT	196	0.998	0.533884	Focke et al, 2011	Capsicum annuum
Tagetes spp.	LCYe	Lycopene ε-cyclase (P0-2086)	TACTTGGCTGGTTTGTGACG	ATTTGGTGCAGTGGGTTGAC	142	0.96215	0.957216	this study	Crocus sativus
Triticum spp.	waxy-D1	waxy gene chromosome 7D	GTCGCGGGAACAGAGGTGT	GGTGTTCCTCCATTGCGAAA	102	0.982	0.832645	Iida et al., 2005	Crocus sativus, Curcuma longa
Zea mays	Zea-HMG	High-mobility-group protein A gene	TTGGACTAGAAATCTCGTGCTGA	GCTACATAGGGAGCCTTGTCCT	79	0.9954	0.88	EURL MON-87460-4, Corbisier et al., 2010	Capsicum annuum, Curcuma longa

### Sheet: references
REFERENCES:
Corbisier, P., Bhat, S., Partis, L., Rui Dan Xie, V., Emslie, K. R. (2010). Absolute quantification of genetically modified MON810 maize (Zea mays L.) by digital polymerase chain reaction. Analytical and Bioanalytical Chemistry 396(6):2143– 2150. http://dx.doi.org/10.1007/s00216-009-3200-3
Focke, F., Haase, I., & Fischer, M. (2011). DNA-based identification of spices: DNA isolation, whole genome amplification, and polymerase chain reaction. Journal of Agricultural and Food Chemistry, 59(2), 513–520. https://doi.org/10.1021/jf103702s
Fuchs, M., Cichna-Markl, M., & Hochegger, R. (2010). Development and validation of a real-time PCR method for the detection of white mustard (Sinapis alba) in foods. Journal of Agricultural and Food Chemistry, 58(21), 11193–11200. https://doi.org/10.1021/jf102452a
Hao, C.; Xia, Z.; Fan, R.; Tan, L.; Hu, L.; Wu, B. & Wu, H. De novo transcriptome sequencing of black pepper (Piper nigrum L.) and an analysis of genes involved in phenylpropanoid metabolism in response to Phytophthora capsici. BMC Genomics, 2016, 17, 822
Hernández, M., Esteve, T., & Pla, M. (2005). Real-time polymerase chain reaction based assays for quantitative detection of barley, rice, sunflower, and wheat. Journal of Agricultural and Food Chemistry, 53(18), 7003–7009. https://doi.org/10.1021/jf050797j
Iida, M., Yamashiro, S., Yamakawa, H., Hayakawa, K., Kuribara, H., Kodama, T., Furui, S., Akiyama, H., Maitani, T., & Hino, A. (2005). Development of taxon-specific sequences of common wheat for the detection of genetically modified wheat. Journal of Agricultural and Food Chemistry, 53(16), 6294–6300. https://doi.org/10.1021/jf0505731
Lievens, A., Paracchini, V., Garlant, L., Pietretti, D., Maquet, A., & Ulberth, F. (2023). Detection and quantification of botanical impurities in commercial oregano (Origanum vulgare) using metabarcoding and digital PCR. Foods, 12(16). https://doi.org/10.3390/foods12162998
Lievens, A., Paracchini, V., Pietretti, D., Garlant, L., Maquet, A., & Ulberth, F. (2021). DNA accounting: Tallying genomes to detect adulterated saffron. Foods, 10(11), 2670. https://doi.org/10.3390/foods10112670
Nair, A., Adachi, T. (2002). Screening and Selection of Hypoallergenic Buckwheat Species. The Scientific World Journal, 27(2):818–826. http://dx.doi.org/10.1100/tsw.2002.157
Marieschi, M., Torelli, A., Poli, F., Bianchi, A., Bruni, R. (2010). Quality control of commercial mediterranean oregano: Development of scar markers for the detection of the adulterants cistus incanus L., rubus caesius L. and rhus coriaria L. Food Control, 21(7):998 – 1003. https://doi.org/10.1016/j.foodcont.2009.12.018
Marieschi, M., Torelli, A., Bruni, R. (2012). Quality Control of Saffron (Crocus sativus L.): Development of SCAR Markers for the Detection of Plant Adulterants Used as Bulking Agents. Journal of Agricultural and Food Chemistry, 60(44):10998-11004. DOI: 10.1021/jf303106r
Mazzara, M., Cordeil, S., Van Den Eede, G. (2006). Report on the Verification of an Event-specific Detection Method for Identification of Rice GM-event LLRICE601 Using a Real-time PCR Assay. Joint Research Centre – European Commission, Biotechnology and GMOs Unit.
Mbongolo Mbella, E. G., Lievens, A., Barbau-Piednoir, E., Sneyers, M., Leunda-Casi, A., Roosens, N., & Van den Bulcke, M. (2011). SYBR®Green qPCR methods for detection of endogenous reference genes in commodity crops: A step ahead in combinatory screening of genetically modified crops in food and feed products. European Food Research and Technology, 232(3), 485–496. https://doi.org/10.1007/s00217…
Stewart, C., Jr, Mazourek, M., Stellari, G. M., O’Connell, M., & Jahn, M. (2007). Genetic control of pungency in C. chinense via the Pun1 locus. Journal of Experimental Botany, 58(5), 979–991. https://doi.org/10.1093/jxb/erl243
von Maydell, D., Lehnert, H., Berner, T., Klocke, E., Junghanns, W., Keilwagen, J., & Marthe, F. (2021). On genetic diversity in caraway: Genotyping of a large germplasm collection. PLOS ONE, 15(12), e0244666. https://doi.org/10.1371/journal.pone.0244666
