## Supplemental Table S4 for "A robust set of qPCR methods to evaluate adulteration in major spices and herbs"

### Sheet: Table S4
A robust set of qPCR methods to evaluate adulteration in major spices and herbs. Behr et al.
Species	Cq tRNA-Ile	Cq 18S	Cq 5.8S
Allium sativum	20.456	11.638	23.814
Arachis hypogaea	21.106	14.614	14.769
Avena sativa	21.849	12.73	13.871
Betula sp	20.379	n.t.	n.t.
Bixa orellana	18.533	9.958	10.807
Brassica juncea	18.934	n.t.	n.t.
Brassica napus	19.665	n.t.	n.t.
Brassica nigra	17.312	9.818	10.57
Brassica oleracea	19.268	n.t.	n.t.
Bunium persicum	18.541	8.9	10.41
Cajanus cajan	22.788	n.t.	n.t.
Capsicum annuum	26.307	n.t.	n.t.
Capsicum baccatum	22.011	n.t.	n.t.
Capsicum chinense	21.102	n.t.	n.t.
Capsicum frutescens	20.13	12.763	14.274
Capsicum pubescens	22.02	n.t.	n.t.
Carica papaya	18.763	15.07	n.t.
Carthamus tinctorius	19.28	9.766	19.195
Carum carvi	20.009	9.601	10.362
Chenopodium album	18.641	11.539	12.539
Cicer arietinum	18.13	9.021	12.862
Cinnamomum verum	24.162	15.827	16.356
Cistus incanus	21.401	11.507	11.797
Convolvulus arvensis	18.102	10.398	11.664
Coriandrum sativum	17.498	10.271	8.779
Crocus sativus	20.305	7.857	12.789
Crocus speciosus	20.523	13.902	17.324
Crocus vernus	19.716	12.614	15.898
Cucurbita pepo	16.364	7.579	14.17
Cucurbita sp	18.536	n.t.	n.t.
Cuminum cyminum	18.802	8.896	10.015
Curcuma longa	19.739	11.429	13.441
Curcuma zanthorrhiza	20.042	n.t.	n.t.
Daucus carota	18.39	9.79	10.583
Fagopyrum esculentum	19.571	11.474	11.587
Foeniculum vulgare	19.697	10.833	11.354
Glycine max	20.196	13.513	14.139
Helianthus annuus	20.409	10.797	21.116
Hordeum vulgare	21.402	12.804	13.602
Laurus nobilis	22.124	n.t.	n.t.
Linum usitatissimum	18.303	19.783	11.901
Manihot esculenta	16.478	9.624	19.011
Mentha piperita	19.975	n.t.	n.t.
Mentha sp	18.17	10.483	12.106
Myrtus communis	26.464	18.96	19.264
Olea europaea	20.93	14.128	15.812
Origanum majorana	18.161	9.601	10.16
Origanum vulgare	18.37	10.002	11.041
Oryza sativa	18.179	10.624	13.529
Perilla sp	20.239	n.t.	n.t.
Physalis peruviana	21.34	n.t.	n.t.
Pinus cembra	36.277	n.t.	n.t.
Piper longum	21.767	n.t.	n.t.
Piper nigrum	18.577	11.85	11.866
Pisum sp	20.002	n.t.	n.t.
Populus tremula x P. alba	18.764	n.t.	n.t.
Prunus grayana	18.875	n.t.	n.t.
Raphanus sativus	17.817	8.172	9.026
Salvia sp	19.9	n.t.	n.t.
Salvia viridis	18.88	n.t.	n.t.
Secale cereale	21.379	12.834	13.567
Sinapis alba	16.569	11.309	11.764
Solanum betaceum	23.306	n.t.	n.t.
Solanum lycopersicum	18.507	11.498	11.041
Stevia rebaudiana	20.576	n.t.	n.t.
Tagetes erecta	19.098	n.t.	n.t.
Taraxacum sp	19.993	n.t.	n.t.
Thymus vulgaris	19.033	10.226	11.487
Thymus x citriodorus	20.353	n.t.	n.t.
Trigonella foenum graecum	20.816	12.223	15.706
Triticum spelta	22.535	n.t.	n.t.
Triticum vulgare	20.484	13.13	14.256
Zea mays	20.536	12.069	18.847
		n.t.: not tested
