## Supplemental Table S5 for "A robust set of qPCR methods to evaluate adulteration in major spices and herbs"

### Sheet: Experimental design
A robust set of qPCR methods to evaluate adulteration in major spices and herbs. Behr et al.
Factor	Combination
	1	2	3	4	5	6	7	8
Cycler	QuantStudio 7				Rotor-Gene Q
Master mix	unchanged	unchanged	-0.1	-0.1	unchanged	unchanged	-0.1	-0.1
Primer conc.	unchanged	-0.3	unchanged	-0.3	unchanged	-0.3	unchanged	-0.3
Probe conc.	unchanged	-0.3	-0.3	unchanged	-0.3	unchanged	unchanged	-0.3
MM vol.	14 μL	14 μL	16 μL	16 μL	16 μL	16 μL	14 μL	14 μL
Anneal. Temp. +1°C	Replicate 1		Replicate 1			Replicate 1		Replicate 1
	Replicate 2		Replicate 2			Replicate 2		Replicate 2
	Replicate 3		Replicate 3			Replicate 3		Replicate 3
Anneal. Temp. -1°C		Replicate 1		Replicate 1	Replicate 1		Replicate 1
		Replicate 2		Replicate 2	Replicate 2		Replicate 2
		Replicate 3		Replicate 3	Replicate 3		Replicate 3

### Sheet: Capsicum annuum
Zea mays
Combination	1	2	3	4	5	6	7	8
Master mix	unchanged	unchanged	-0.1	-0.1	unchanged	unchanged	-0.1	-0.1
Primer conc.	unchanged	-0.3	unchanged	-0.3	unchanged	-0.3	unchanged	-0.3
MM vol.	14 μL	14 μL	16 μL	16 μL	16 μL	16 μL	14 μL	14 μL
Anneal. Temp. +1°C	30.622		29.973			29		29.3
	30.143		30.034			29.4		29
	29.8		30.1			29.7		29.9
Anneal. Temp. -1°C		32.22		31.797	29.9		30.6
		31.749		31.921	30.1		29.8
		31.796		32.143	30		29.5
Helianthus annuus
Combination	1	2	3	4	5	6	7	8
Master mix	unchanged	unchanged	-0.1	-0.1	unchanged	unchanged	-0.1	-0.1
Primer conc.	unchanged	-0.3	unchanged	-0.3	unchanged	-0.3	unchanged	-0.3
MM vol.	14 μL	14 μL	16 μL	16 μL	16 μL	16 μL	14 μL	14 μL
Anneal. Temp. +1°C	26.223		25.407			24.9		24.7
	25.961		25.405			24.9		24.5
	25.882		25.285			24.7		24.1
Anneal. Temp. -1°C		27.279		27.397	24.9		24.5
		27.517		27.148	24.8		24.5
		27.331		27.167	24.6		24
Solanum lycopersicum
Combination	1	2	3	4	5	6	7	8
Master mix	unchanged	unchanged	-0.1	-0.1	unchanged	unchanged	-0.1	-0.1
Primer conc.	unchanged	-0.3	unchanged	-0.3	unchanged	-0.3	unchanged	-0.3
MM vol.	14 μL	14 μL	16 μL	16 μL	16 μL	16 μL	14 μL	14 μL
Anneal. Temp. +1°C	26.17		25.661			23		22.9
	26.195		25.39			23.1		22.3
	26.252		25.744			22.9		22.1
Anneal. Temp. -1°C		32.177		33.162	25.3		24.9
		32.844		33.452	25.3		24
		32.525		33.113	25		24.7
Allium sativum
Combination	1	2	3	4	5	6	7	8
Master mix	unchanged	unchanged	-0.1	-0.1	unchanged	unchanged	-0.1	-0.1
Primer conc.	unchanged	-0.3	unchanged	-0.3	unchanged	-0.3	unchanged	-0.3
MM vol.	14 μL	14 μL	16 μL	16 μL	16 μL	16 μL	14 μL	14 μL
Anneal. Temp. +1°C	26.013		25.29			24.9		24.4
	25.755		25.369			24.7		24
	25.742		25.25			24.5		23.7
Anneal. Temp. -1°C		26.744		26.764	24.1		24.2
		26.901		26.643	23.9		23.6
		26.803		26.703	23.5		23
Daucus carota
Combination	1	2	3	4	5	6	7	8
Master mix	unchanged	unchanged	-0.1	-0.1	unchanged	unchanged	-0.1	-0.1
Primer conc.	unchanged	-0.3	unchanged	-0.3	unchanged	-0.3	unchanged	-0.3
MM vol.	14 μL	14 μL	16 μL	16 μL	16 μL	16 μL	14 μL	14 μL
Anneal. Temp. +1°C	35.426		32.61			34		32.6
	34.008		32.989			32.8		32.6
	35.515		33.508			32.3		33.2
Anneal. Temp. -1°C		34.241		33.545	32.6		30.3
		34.281		33.586	32		30.3
		35.046		34.029	31.3		29.9

### Sheet: Cuminum cyminum
Cucurbita pepo
Combination	1	2	3	4	5	6	7	8
Master mix	unchanged	unchanged	-0.1	-0.1	unchanged	unchanged	-0.1	-0.1
Primer conc.	unchanged	-0.3	unchanged	-0.3	unchanged	-0.3	unchanged	-0.3
MM vol.	14 μL	14 μL	16 μL	16 μL	16 μL	16 μL	14 μL	14 μL
Anneal. Temp. +1°C	34.712		34.521			30.92		29.61
	35.514		33.498			30.36		29.45
	35.345		33.877			30.95		29.67
Anneal. Temp. -1°C		32.47		32.636	30.91		30.19
		32.816		32.736	30.14		30.29
		32.973		32.706	30.01		31.12
Coriandrum sativum
Combination	1	2	3	4	5	6	7	8
Master mix	unchanged	unchanged	-0.1	-0.1	unchanged	unchanged	-0.1	-0.1
Primer conc.	unchanged	-0.3	unchanged	-0.3	unchanged	-0.3	unchanged	-0.3
MM vol.	14 μL	14 μL	16 μL	16 μL	16 μL	16 μL	14 μL	14 μL
Anneal. Temp. +1°C	30.47		28.684			26.18		26.26
	29.787		28.564			26.74		26.05
	29.211		28.55			26.47		26.65
Anneal. Temp. -1°C		29.888		29.976	26.17		25.81
		30.13		29.972	26.19		26.26
		29.938		29.755	26.13		25.84
Linum usitatissimum
Combination	1	2	3	4	5	6	7	8
Master mix	unchanged	unchanged	-0.1	-0.1	unchanged	unchanged	-0.1	-0.1
Primer conc.	unchanged	-0.3	unchanged	-0.3	unchanged	-0.3	unchanged	-0.3
MM vol.	14 μL	14 μL	16 μL	16 μL	16 μL	16 μL	14 μL	14 μL
Anneal. Temp. +1°C	29.27		29.305			25.99		25.46
	29.071		29.03			26.06		25.73
	29.197		29.05			25.95		25.56
Anneal. Temp. -1°C		29.097		29.62	25.64		25.41
		29.324		29.306	25.92		25.47
		29.287		29.666	25.85		25.64
Carum carvi
Combination	1	2	3	4	5	6	7	8
Master mix	unchanged	unchanged	-0.1	-0.1	unchanged	unchanged	-0.1	-0.1
Primer conc.	unchanged	-0.3	unchanged	-0.3	unchanged	-0.3	unchanged	-0.3
MM vol.	14 μL	14 μL	16 μL	16 μL	16 μL	16 μL	14 μL	14 μL
Anneal. Temp. +1°C	29.633		29.435			27.77		26.8
	29.723		29.392			27.59		27.31
	29.825		29.424			28.51		26.65
Anneal. Temp. -1°C		31.744		28.566	27.11		27.16
		29.252		28.615	26.95		26.88
		28.791		28.661	27.3		27.03
Sinapis alba
Combination	1	2	3	4	5	6	7	8
Master mix	unchanged	unchanged	-0.1	-0.1	unchanged	unchanged	-0.1	-0.1
Primer conc.	unchanged	-0.3	unchanged	-0.3	unchanged	-0.3	unchanged	-0.3
MM vol.	14 μL	14 μL	16 μL	16 μL	16 μL	16 μL	14 μL	14 μL
Anneal. Temp. +1°C	31.933		31.933			28.68		28.2
	31.882		31.938			30.28		28.58
	31.887		31.605			28.5		29.22
Anneal. Temp. -1°C		30.24		31.886	28.31		28.29
		30.708		30.121	28.35		28.21
		30.736		30.249	28.42		27.94

### Sheet: Curcuma longa
Avena sativa
Combination	1	2	3	4	5	6	7	8
Master mix	unchanged	unchanged	-0.1	-0.1	unchanged	unchanged	-0.1	-0.1
Primer conc.	unchanged	-0.3	unchanged	-0.3	unchanged	-0.3	unchanged	-0.3
MM vol.	14 μL	14 μL	16 μL	16 μL	16 μL	16 μL	14 μL	14 μL
Anneal. Temp. +1°C	31.947		31.684			28.4		28.4
	31.74		31.443			28.6		28.3
	31.286		32.075			28.3		28.4
Anneal. Temp. -1°C		31.555		31.444	28.3		28.3
		31.915		31.459	28.4		28.3
		31.903		31.838	28.6		28.2
Oryza sativa
Combination	1	2	3	4	5	6	7	8
Master mix	unchanged	unchanged	-0.1	-0.1	unchanged	unchanged	-0.1	-0.1
Primer conc.	unchanged	-0.3	unchanged	-0.3	unchanged	-0.3	unchanged	-0.3
MM vol.	14 μL	14 μL	16 μL	16 μL	16 μL	16 μL	14 μL	14 μL
Anneal. Temp. +1°C	33.522		33.615			32.2		33.6
	33.967		32.753			31.7		33
	32.379		32.818			32.8		32.8
Anneal. Temp. -1°C		34.694		35.486	32.1		32.7
		36.998		35.027	32		32.2
		37.856		34.485	32.1		31
Capsicum annuum
Combination	1	2	3	4	5	6	7	8
Master mix	unchanged	unchanged	-0.1	-0.1	unchanged	unchanged	-0.1	-0.1
Primer conc.	unchanged	-0.3	unchanged	-0.3	unchanged	-0.3	unchanged	-0.3
MM vol.	14 μL	14 μL	16 μL	16 μL	16 μL	16 μL	14 μL	14 μL
Anneal. Temp. +1°C	32.129		31.821			31		31.1
	32.152		32.323			32.6		31.6
	32.203		31.914			30.3		31.3
Anneal. Temp. -1°C		34.169		31.304	29.1		29.1
		34.326		31.755	28.6		28.5
		32.033		31.01	29.1		29
Triticum spelta
Combination	1	2	3	4	5	6	7	8
Master mix	unchanged	unchanged	-0.1	-0.1	unchanged	unchanged	-0.1	-0.1
Primer conc.	unchanged	-0.3	unchanged	-0.3	unchanged	-0.3	unchanged	-0.3
MM vol.	14 μL	14 μL	16 μL	16 μL	16 μL	16 μL	14 μL	14 μL
Anneal. Temp. +1°C	31.571		31.257			27.6		27.1
	31.185		31.225			27.4		27.1
	31.488		31.012			27.2		27.3
Anneal. Temp. -1°C		31.222		31.274	27.8		27.5
		31.061		31.523	27.8		27.5
		31.241		31.342	27.9		27.7
Zea mays
Combination	1	2	3	4	5	6	7	8
Master mix	unchanged	unchanged	-0.1	-0.1	unchanged	unchanged	-0.1	-0.1
Primer conc.	unchanged	-0.3	unchanged	-0.3	unchanged	-0.3	unchanged	-0.3
MM vol.	14 μL	14 μL	16 μL	16 μL	16 μL	16 μL	14 μL	14 μL
Anneal. Temp. +1°C	31.298		31.156			29.6		29.8
	31.722		31.45			29.5		29.3
	32.243		31.783			29.2		30.2
Anneal. Temp. -1°C		32.651		32.236	31		30.6
		32.431		32.538	30.1		30.7
		32.734		32.194	30.5		30.4

### Sheet: Crocus sativus
Calendula officinalis
Combination	1	2	3	4	5	6	7	8
Master mix	unchanged	unchanged	-0.1	-0.1	unchanged	unchanged	-0.1	-0.1
Primer conc.	unchanged	-0.3	unchanged	-0.3	unchanged	-0.3	unchanged	-0.3
MM vol.	14 μL	14 μL	16 μL	16 μL	16 μL	16 μL	14 μL	14 μL
Anneal. Temp. +1°C	32.513		31.847			33.1		31.1
	32.68		32.962			31.6		30.4
	32.003		32.253			30.3		31.1
Anneal. Temp. -1°C		33.553		34.251	31.8		29.9
		33.541		33.654	30.4		30.8
		34.038		32.816	30.7		30.6
Carthamus tinctorius
Combination	1	2	3	4	5	6	7	8
Master mix	unchanged	unchanged	-0.1	-0.1	unchanged	unchanged	-0.1	-0.1
Primer conc.	unchanged	-0.3	unchanged	-0.3	unchanged	-0.3	unchanged	-0.3
MM vol.	14 μL	14 μL	16 μL	16 μL	16 μL	16 μL	14 μL	14 μL
Anneal. Temp. +1°C	28.866		29.163			26.5		25.9
	28.988		28.809			26.4		25.9
	29.245		28.941			26.7		26.2
Anneal. Temp. -1°C		29.031		28.179	25.8		24.7
		29.081		28.433	25.7		25
		28.895		29.192	25.6		25.2
Curcuma longa
Combination	1	2	3	4	5	6	7	8
Master mix	unchanged	unchanged	-0.1	-0.1	unchanged	unchanged	-0.1	-0.1
Primer conc.	unchanged	-0.3	unchanged	-0.3	unchanged	-0.3	unchanged	-0.3
MM vol.	14 μL	14 μL	16 μL	16 μL	16 μL	16 μL	14 μL	14 μL
Anneal. Temp. +1°C	32.679		32.165			28.9		28.7
	31.743		31.913			29.5		29.4
	32.078		31.878			29.1		29
Anneal. Temp. -1°C		32.471		31.665	29.7		29.1
		32.015		31.958	29.1		29.5
		31.739		31.938	29.4		28.2
Tagetes erecta
Combination	1	2	3	4	5	6	7	8
Master mix	unchanged	unchanged	-0.1	-0.1	unchanged	unchanged	-0.1	-0.1
Primer conc.	unchanged	-0.3	unchanged	-0.3	unchanged	-0.3	unchanged	-0.3
MM vol.	14 μL	14 μL	16 μL	16 μL	16 μL	16 μL	14 μL	14 μL
Anneal. Temp. +1°C	27.457		27.238			24.5		24.4
	27.416		26.991			24.7		24.6
	26.976		27.612			24.5		24.1
Anneal. Temp. -1°C		27.245		27.524	24.8		24.1
		27.555		27.703	24.4		24.1
		27.854		27.352	24.4		23.7
Triticum spelta
Combination	1	2	3	4	5	6	7	8
Master mix	unchanged	unchanged	-0.1	-0.1	unchanged	unchanged	-0.1	-0.1
Primer conc.	unchanged	-0.3	unchanged	-0.3	unchanged	-0.3	unchanged	-0.3
MM vol.	14 μL	14 μL	16 μL	16 μL	16 μL	16 μL	14 μL	14 μL
Anneal. Temp. +1°C	31.237		31.499			28.5		28.4
	31.153		31.419			28.5		28.2
	31.789		31.46			28.5		28.7
Anneal. Temp. -1°C		31.393		31.101	28.3		27.9
		31.995		31.483	28.8		28
		31.042		31.073	28.3		27.9

### Sheet: Origanum vulgare
Convolvulus arvensis
Combination	1	2	3	4	5	6	7	8
Master mix	unchanged	unchanged	-0.1	-0.1	unchanged	unchanged	-0.1	-0.1
Primer conc.	unchanged	-0.3	unchanged	-0.3	unchanged	-0.3	unchanged	-0.3
MM vol.	14 μL	14 μL	16 μL	16 μL	16 μL	16 μL	14 μL	14 μL
Anneal. Temp. +1°C	28.916		28.918			25.7		25.3
	28.773		28.755			25.6		25.4
	28.65		28.781			25.8		25.8
Anneal. Temp. -1°C		28.757		28.564	26.3		25.8
		28.697		28.496	26.3		25.9
		28.68		28.594	26.3		26
Olea europaea
Combination	1	2	3	4	5	6	7	8
Master mix	unchanged	unchanged	-0.1	-0.1	unchanged	unchanged	-0.1	-0.1
Primer conc.	unchanged	-0.3	unchanged	-0.3	unchanged	-0.3	unchanged	-0.3
MM vol.	14 μL	14 μL	16 μL	16 μL	16 μL	16 μL	14 μL	14 μL
Anneal. Temp. +1°C	30.962		30.614			27		27
	27.457		30.03			27.6		27
	30.776		30.098			27.2		26.7
Anneal. Temp. -1°C		30.684		30.346	27.3		26.7
		30.947		30.816	27.2		26.9
		30.57		30.324	27.3		27.1
Cistus incanus
Combination	1	2	3	4	5	6	7	8
Master mix	unchanged	unchanged	-0.1	-0.1	unchanged	unchanged	-0.1	-0.1
Primer conc.	unchanged	-0.3	unchanged	-0.3	unchanged	-0.3	unchanged	-0.3
MM vol.	14 μL	14 μL	16 μL	16 μL	16 μL	16 μL	14 μL	14 μL
Anneal. Temp. +1°C	31.966		31.961			29.2		29.2
	32.253		31.977			29.8		28.6
	32.217		31.781			29.8		29.5
Anneal. Temp. -1°C		32.114		32.403	29.5		30
		31.907		31.666	29.9		29.5
		32.185		31.662	29.5		29.8
Chenopodium album
Combination	1	2	3	4	5	6	7	8
Master mix	unchanged	unchanged	-0.1	-0.1	unchanged	unchanged	-0.1	-0.1
Primer conc.	unchanged	-0.3	unchanged	-0.3	unchanged	-0.3	unchanged	-0.3
MM vol.	14 μL	14 μL	16 μL	16 μL	16 μL	16 μL	14 μL	14 μL
Anneal. Temp. +1°C	30.221		30.944			26.4		25.6
	30.649		30.923			26.3		26
	29.511		30.601			26.1		26.1
Anneal. Temp. -1°C		30.022		30.378	26.2		26.2
		29.979		29.875	26.5		26.5
		30.07		29.98	25.8		25.5
Myrtus communis
Combination	1	2	3	4	5	6	7	8
Master mix	unchanged	unchanged	-0.1	-0.1	unchanged	unchanged	-0.1	-0.1
Primer conc.	unchanged	-0.3	unchanged	-0.3	unchanged	-0.3	unchanged	-0.3
MM vol.	14 μL	14 μL	16 μL	16 μL	16 μL	16 μL	14 μL	14 μL
Anneal. Temp. +1°C	33.941		35.061			30.8		30.2
	34.489		34.474			31.9		30
	33.536		34.567			32.1		29.9
Anneal. Temp. -1°C		32.492		32.155	29.1		28.6
		32.506		32.93	29.7		28.1
		32.062		32.622	30		28.7
	670 DNA copies instead of 60 copies

### Sheet: Piper nigrum
Cuminum cyminum
Combination	1	2	3	4	5	6	7	8
Master mix	unchanged	unchanged	-0.1	-0.1	unchanged	unchanged	-0.1	-0.1
Primer conc.	unchanged	-0.3	unchanged	-0.3	unchanged	-0.3	unchanged	-0.3
MM vol.	14 μL	14 μL	16 μL	16 μL	16 μL	16 μL	14 μL	14 μL
Anneal. Temp. +1°C	29.004		29.415			26.5		26.9
	29.239		29.284			26.5		26.3
	28.835		29.134			26.4		26
Anneal. Temp. -1°C		29.373		28.864	26.6		26.3
		29.247		29.033	26.5		26.2
		29.204		29.309	26.5		25.9
Oryza sativa
Combination	1	2	3	4	5	6	7	8
Master mix	unchanged	unchanged	-0.1	-0.1	unchanged	unchanged	-0.1	-0.1
Primer conc.	unchanged	-0.3	unchanged	-0.3	unchanged	-0.3	unchanged	-0.3
MM vol.	14 μL	14 μL	16 μL	16 μL	16 μL	16 μL	14 μL	14 μL
Anneal. Temp. +1°C	33.566		33.297			32.2		31.2
	34		34.891			32.5		32.8
	34.326		32.925			31.6		31.2
Anneal. Temp. -1°C		33.974		35.568	32		32.6
		34.386		35.249	31.9		31.8
		34.917		34.497	31.7		33.1
Brassica juncea
Combination	1	2	3	4	5	6	7	8
Master mix	unchanged	unchanged	-0.1	-0.1	unchanged	unchanged	-0.1	-0.1
Primer conc.	unchanged	-0.3	unchanged	-0.3	unchanged	-0.3	unchanged	-0.3
MM vol.	14 μL	14 μL	16 μL	16 μL	16 μL	16 μL	14 μL	14 μL
Anneal. Temp. +1°C	29.477		29.242			26.8		27
	29.289		29.152			26.7		26.7
	29.477		29.261			26.7		26.2
Anneal. Temp. -1°C		29.459		29.443	26.7		25.9
		29.359		29.491	26.8		26.2
		29.728		29.231	26.4		26.6
Allium sativum
Combination	1	2	3	4	5	6	7	8
Master mix	unchanged	unchanged	-0.1	-0.1	unchanged	unchanged	-0.1	-0.1
Primer conc.	unchanged	-0.3	unchanged	-0.3	unchanged	-0.3	unchanged	-0.3
MM vol.	14 μL	14 μL	16 μL	16 μL	16 μL	16 μL	14 μL	14 μL
Anneal. Temp. +1°C	27.041		26.421			24.2		24.6
	26.952		26.416			24.2		23.8
	26.915		26.417			24		23.2
Anneal. Temp. -1°C		26.629		25.858	24.1		23.1
		26.418		25.781	23.7		23
		26.364		26.096	23.7		23.2
Capsicum annuum
Combination	1	2	3	4	5	6	7	8
Master mix	unchanged	unchanged	-0.1	-0.1	unchanged	unchanged	-0.1	-0.1
Primer conc.	unchanged	-0.3	unchanged	-0.3	unchanged	-0.3	unchanged	-0.3
MM vol.	14 μL	14 μL	16 μL	16 μL	16 μL	16 μL	14 μL	14 μL
Anneal. Temp. +1°C	32.695		32.783			30.5		29.9
	31.934		32.138			30		30.5
	31.997		32.572			30.6		30.3
Anneal. Temp. -1°C		31.982		32.15	29.1		28.9
		31.591		31.996	28.6		29.2
		32.131		31.688	28.2		29.5
