## Supplemental Table S7 for "A robust set of qPCR methods to evaluate adulteration in major spices and herbs"

### Sheet: Table S7
A robust set of qPCR methods to evaluate adulteration in major spices and herbs. Behr et al.
	ΔCq
	Test 1	Test 2	Average
Capsicum annuum	0.2	0.03	0.115
Crocus sativus	0.649536	0.391993	0.520765
Cuminum cyminum	0.05	0.09	0.07
Curcuma longa	0.299827	0.475742	0.387784
Origanum vulgare	0.47	0.23	0.35
Piper nigrum	0.58	0.55	0.565
Allium sativum	0.83	0.63	0.73
Avena sativa	0.31	0.34	0.325
Brassica juncea	0.05	0.25	0.15
Bunium persicum	0.57	0.23	0.4
Calendula officinalis	0.24	0.39	0.315
Carthamus tinctorius	0.364741	0.0984068	0.231574
Carum carvi	0.18	0.36	0.27
Chenopodium album	0.27942	0.184341	0.23188
Cistus incanus	0.617718	0.436512	0.527115
Convolvulus arvensis	0.645948	0.432311	0.539129
Coriandrum sativum	0.53	0.67	0.6
Cucurbita pepo	0.43	0.38	0.405
Daucus carota	1.42	1.27	1.345
Fagopyrum esculentum	0.18	0.28	0.23
Foeniculum vulgare	0.42	0.68	0.55
Helianthus annuus	0.14	0.32	0.23
Hordeum vulgare	0.04	0.07	0.055
Linum usitatissimum	0.42	0.26	0.34
Myrtus communis	2.13	1.59	1.86
Olea europaea	0.13	0.13	0.13
Oryza sativa	0.29	0.24	0.265
Sinapis alba	0.221109	0.0652566	0.143183
Solanum lycopersicum	0.17	0.16	0.165
Tagetes erecta	0.06	0.08	0.07
Triticum spelta	0.07	0.07	0.07
Zea mays	0.600681	0.213978	0.40733
